# SOX9 is part of a combinatorial marker that reveals early development and embryological origins of the mouse brown adipose tissue depots

**DOI:** 10.1101/2025.07.16.665135

**Authors:** Ava E. Brent, Rika Chan, Vaishnavi Sirkay, Brian R. Morton, Jennifer H. Mansfield

## Abstract

Brown adipose tissue (BAT) is a mammalian thermogenic tissue that helps to maintain body temperature and provides important metabolic functions. Most brown adipocytes are located in structures called depots, and the development of depots is incompletely understood. Here, we define the embryonic positions in which the three major mouse BAT depots arise using a combination of morphological landmarks and expression of SOX9, a transcription factor that we find, by immunofluorescence and genetic lineage tracing, marks brown adipocyte progenitors from around the time of their exit from dermomyotome. Lineage tracing is also used to confirm the origin of the largest depot, interscapular BAT, in *Pax7-*positive dermomyotome of somites, and to show that the scapular BAT has a similar embryological origin, while cervical BAT arises from a somitic source outside of the *Pax7* lineage. Finally, using *Sox9* as part of a novel combinatorial marker, we profile the transcriptome of early brown adipocyte progenitors and pre-adipocytes and model their trajectory, revealing pathways including the paracrine signaling environment, in which brown adipocytes of the major depots likely arise. Our results apply to understanding the earliest stages of development of this novel mammalian tissue.
