## Supplementary material for "SOX9 is part of a combinatorial marker that reveals early development and embryological origins of the mouse brown adipose tissue depots": Table S4

### Sheet: Significant DEG  padj<.05
FeatureName	Ebf2+Sox9+Col2a1- Average	Ebf2+Sox9+Col2a1- Log2 Fold Change	Ebf2+Sox9+Col2a1- P-Value
PPARG	0.19347695471768273	3.3490882893970735	1.5806552469642443e-35
TIMP4	0.10306125365680485	2.9970864716737577	8.204985519938486e-20
CEBPA	0.21876805990953668	2.192245911347505	2.28482779794335e-18
IRS4	0.068286	2.976739748684735	1.2839770377458334e-17
COL6A6	0.3629273595031042	1.8462212559760636	1.1633306411188733e-13
FST	0.8396646923695511	1.8684737791845736	1.2548078559506014e-13
S100B	0.23773638880342712	1.83183	2.296606580517165e-11
EBF2	3.029242124354307	1.5328410156456111	2.7465135737909186e-11
CLEC3B	0.45966583686194556	1.6638118700927595	3.6197883522844827e-10
TRPC5	0.17324407056419955	1.8309531857463601	4.0034693003227684e-10
CD36	0.0467885	2.552851331823625	4.969973647745905e-10
TMCC3	0.3224615911961379	1.5150845035917635	1.4746614398947354e-09
GRIN3A	0.17577318108338497	1.7345628673645344	1.879191470102475e-09
PHEX	0.32182931356634153	1.5827091799889683	2.2989234279829713e-09
GDPD2	0.056905	2.212917448881946	2.6316282048849145e-09
CXCL13	1.7665836976509985	2.26374	2.9476802288215235e-09
SLC26A7	0.11570680625273182	1.9452912712718904	9.406498892270105e-09
DSCAML1	0.013910107855519672	3.78048	5.1868623904350266e-08
A530020G20RIK	0.022129717042872206	2.6383475521052313	6.296987016356489e-08
EFHD1	0.034775269638799185	2.0318518898344333	2.94217487775656e-07
FAM107A	0.0423626	2.174456285277234	5.044190366940813e-07
FABP4	0.13530741277641864	2.067938132514106	5.266025416064748e-07
SLC24A3	0.0802993	1.5922287522773169	6.3474095002838e-07
OPCML	0.38821846469495813	1.3790218759253965	8.792631309169087e-07
SYN2	0.06386	1.8113465780422509	1.1066255460185422e-06
PRLR	0.0322462	2.3723956628891436	1.4115622704496382e-06
COL5A3	0.0644923	1.7024108731486303	1.6993172285041828e-06
POSTN	4.624478584330495	1.1981230132732898	2.0209978079602016e-06
ADH1	0.1466884101127529	1.4384291514582346	2.1672142396394263e-06
GM13470	0.0442594	1.8000079931534136	3.2189304171338582e-06
S100A16	0.20043200864544256	1.3692371269608818	4.852796161110263e-06
EPS8	0.5633593681485467	1.1690750964912526	7.681630572263865e-06
HPGD	0.29021543207652406	1.335427922262094	1.1058642672469265e-05
PLXNC1	0.163128	1.3174165835029679	1.1149070857484066e-05
DIO3	0.11633908388252817	1.43716	1.2531020341296724e-05
ABCA8A	0.1669212942662361	1.3868202464858035	1.3124628392263614e-05
KITL	0.66895	1.1859925465406382	1.3328075980369328e-05
SCARA5	0.29590593074469124	1.2104158095506186	1.3566718254398017e-05
DGKK	0.0676537	1.6320337781730285	1.4927660592769615e-05
MFAP5	0.9446227789157451	1.23161	1.6279089795484885e-05
ABCA8B	0.13151374699764054	1.2995878843581994	1.9244095809540298e-05
PLAGL1	6.4555546002207205	1.0964909548920656	2.1302911680448264e-05
DPF3	0.15111435352132735	1.2612968859797813	2.2732398220598686e-05
EMCN	0.12772008121886244	1.5775549601083627	3.242395877494196e-05
PLAC9	2.410874602413478	1.121210443167039	3.5306876993328765e-05
E330013P04RIK	0.23394272302464905	1.181504496250485	5.3225917912410956e-05
CCN3	0.2971704860042839	1.2683806696380469	5.890249720953048e-05
RBP4	0.286422	1.3679728688967407	8.1135127233409e-05
LHFPL1	0.0847252	1.3460824349476828	8.489974462492934e-05
HTR3A	0.022129717042872206	2.078920143491213	8.761881168084375e-05
SCML4	0.016439218374705068	2.2233100528263874	9.42452578833881e-05
CLU	0.3566045832051407	1.1052403722300994	0.000116282
ENTPD2	0.0448917	1.5553581874341997	0.000124929
MAGEL2	0.20043200864544256	1.168146113395466	0.000124929
ADAM12	0.2295167796160746	1.1026111869651691	0.000150877
CCDC3	0.0942094	1.2727434126308896	0.000164657
NIBAN1	0.1764054587131813	1.169676048109722	0.000179218
IGF1	6.413824276654162	1.0081535797320351	0.000200759
SORCS1	0.0828284	1.34289	0.000203638
KLHL40	0.013277830225723325	2.5908191820226447	0.000248888
SHISA8	0.024026549932261252	1.7729335924728717	0.000275349
HPCA	0.0417303	1.6949764133139373	0.00028924
RASA4	0.11507452862293548	1.1740581796313707	0.000290312
SEMA5B	0.10748719706537929	1.1626590250416298	0.000298103
CYP4B1	0.013910107855519672	2.3330214245549987	0.000326632
GM9748	0.00695505	3.4939576427700567	0.000357053
LHX8	0.11823591677191722	1.2183708649799883	0.000369004
SPRY4	0.1985351757560535	1.1026687462638214	0.000400283
MMD2	0.043627156455948064	1.436242144913769	0.000414555
EBF3	2.434901152345739	0.9687496183778602	0.000427456
GGTA1	0.2219294480585184	1.0439247221350088	0.000441719
TRANK1	0.017071496004501415	2.0642733675268117	0.000464177
KCTD16	0.0689183	1.3735884658019764	0.000471239
PTCHD1	0.034143	1.6273450580477595	0.000478623
TUNAR	0.0429949	1.4325570981059128	0.000489098
TRPM5	0.0967385	1.1597693647551703	0.000535681
RAB40B	0.24153005458220522	1.0029298971398344	0.00087854
ABCA6	0.0448917	1.378480425350121	0.00101538
TPPP3	0.30665465045122914	1.0646782209154337	0.00104783
LHFPL2	1.336002631759685	0.9266514072525941	0.001113
LY6H	1.2968014187123114	0.9365763202185945	0.00119011
SHISA6	0.0398335	1.5068966984775543	0.00122887
CRP	0.00758733	2.9573581636102997	0.00125794
CBLN2	0.1801991244919594	1.1330700067723942	0.00128252
APOBEC2	0.029084770970632043	1.5294719293829946	0.00135907
SHISA9	0.0765056	1.2166348500038593	0.00136187
TSPAN18	0.20359339679442431	1.0758924507936447	0.00146291
DHRS7C	0.012013274966130626	2.283390656830398	0.00149109
TFPI2	0.023394272302464904	1.7163500641065044	0.0016486
GRIA1	0.0619632	1.2529495432662618	0.0016486
OLFM1	0.7226933308572266	0.924572	0.00192037
DMGDH	0.00948416	2.4684225506629183	0.00192635
FAM124A	0.060066374830653135	1.1771912529984734	0.00207827
KLF14	0.0853575	1.124332805851398	0.0021357
GAS7	0.0777701	1.0968991870000573	0.00228148
ADRB1	0.028452493340835695	1.4717276953865905	0.00235452
GM50332	0.00758733	3.246864780805284	0.00245547
CXCL12	4.198955739477552	0.884627	0.00246061
LIFR	0.33890080957084295	0.919395	0.00246061
PDE2A	0.0214974	1.6168143905555903	0.00249175
SLC14A1	0.2478528308801687	0.9456420444606368	0.00259433
TMEFF2	0.6683174546947407	0.9183760152475554	0.00284386
KAZALD1	0.0840929	1.1862494984198664	0.00284852
BMP3	0.1530111864107164	1.0675153802189632	0.00303396
GM20675	0.0303493	1.3885454028824729	0.00303396
CALML4	0.2984350412638766	0.9190518537642167	0.00355436
ELF4	0.11760363914212087	0.984795	0.00357583
DIO3OS	0.0404658	1.304089649498235	0.0037523
SLC16A2	0.6221611877196072	0.8818421172278719	0.00388068
QPRT	0.10432580891639755	1.0199271328968051	0.0041719
ABI3BP	0.7245901637466157	0.8998601624831724	0.00424707
VSTM2A	0.0689183	1.2403219349385122	0.00428633
TNXB	0.0322462	1.5838997680828548	0.00428633
6720407P12RIK	0.2598661058462993	0.9010134063874258	0.00429721
GM30382	0.13277830225723325	1.0776996924913602	0.00454242
IFI27	0.5494492602930271	0.8706581509175546	0.00454242
LRFN2	0.0309816	1.3489789984579748	0.00465469
MFSD4B3-PS	0.00758733	2.6094348601899924	0.00475192
GM10605	0.016439218374705068	1.6898778527453135	0.0048955
CEBPD	0.4710468341982798	0.8794620667152035	0.00494226
LRRTM4	0.053743598532689646	1.2059768798060313	0.00500813
IL17D	0.42362601196355365	0.8681142809816089	0.00508728
FZD5	0.032878436749410135	1.3889880831685142	0.00508801
IIGP1	0.0486854	1.6180479904947003	0.00521634
ALKAL2	0.0442594	1.589972778336949	0.00541924
ANKS1B	0.10369353128660119	1.0714450229290655	0.00553133
GRM7	0.049949932753911554	1.2634910993926933	0.00592866
HS6ST2	0.7701141530919527	0.848243	0.00597786
KCNB2	0.1258232483294734	0.9786633026966438	0.00623048
ACKR4	0.045523989345337114	1.3287457949507724	0.00623048
FGF10	0.13846880092540037	0.9741478215741508	0.00623048
SULT5A1	0.15364346404051274	0.9328418840032682	0.00635631
ACTA1	0.12013274966130627	1.2303838108537435	0.00685131
RTL3	0.890247	0.8515005053264584	0.00685131
STEAP1	0.0708151	1.044675930192017	0.00691336
PRRT1	0.0265557	1.3877273166451332	0.00691908
VANGL1	0.23520727828424173	0.8670644615829817	0.00703462
FZD4	0.25860155058670664	0.8693309244753846	0.00724347
PTN	58.71772664629752	0.8083455285391761	0.00724366
GRIN2A	0.0897834	1.1080370761079674	0.0073087
FAM162B	0.0505822	1.2880157422142027	0.00763614
FAM183B	0.00821961	2.353779984721796	0.00763614
BC1	0.24342688747159427	0.8899003701166852	0.00858831
LGI1	0.0739765	1.1313875633853483	0.00858831
INHBB	0.0720796	1.1188966192021512	0.00869197
ACY3	0.0385689	1.1867305972291238	0.00884034
GM45278	0.0101164	2.0489254031933752	0.00912275
COL6A5	0.027187938081242997	1.6366228716357698	0.00929606
RSPO2	0.2086516178327951	0.9121117884130432	0.00934955
SQOR	0.0467885	1.1969759050129252	0.00943768
PCDH17	0.28452493340835694	0.8930887511395393	0.00983416
STEAP4	0.039201213047373624	1.3013125648276604	0.0103164
TM4SF1	0.4305810658913135	0.8620209087278377	0.0106028
FGF7	0.27187938081242996	0.8596393012176935	0.011106098652948496
GM28320	0.060066374830653135	1.048647132377412	0.011317984450580612
MYLK	0.2244585585777038	0.8803351800679433	0.011418910688873345
FZD8	0.7018281690739471	0.8133604038378894	0.011445716524743844
GALNT18	0.0727119	1.058631220950034	0.0114676
PMEL	0.014542385485316021	2.3471162544407855	0.0114676
FGF8	0.0720796	1.2399120201635174	0.011485150711890534
BEGAIN	0.12392641544008436	0.895458	0.011706101862723979
F11R	0.0840929	0.9978044090067559	0.012075113483673794
SERPINB1B	0.00505822	3.078920143491213	0.0121239
IQGAP2	0.8358710265907731	0.7976580682042111	0.012788560514362784
NPB	0.025923382821650298	1.4221669597020465	0.013264554270320082
GM42701	0.025923382821650298	1.2884885244700772	0.013496094076976174
PTGES	0.1593339627086799	0.8460340833971398	0.013898652619590592
GASK1A	0.0316139	1.2594923891330332	0.014520126972169922
AGTR2	1.3771006776964476	0.7930014410427351	0.014610337356904701
CLDN9	0.027187938081242997	1.3813658163936955	0.015008030684651919
ARHGAP26	0.079667	0.9434835184341912	0.015644435630749694
PHLDA1	1.9493119326621433	0.7777506087706477	0.0160559
ANGPTL1	2.6530369346254794	0.7693013534804959	0.0161044
SFRP2	5.090467197490404	0.773177	0.0161044
GM21917	0.00821961	2.436242144913769	0.0161892
DUSP10	0.2554401624377249	0.8130260835181782	0.016942332769440897
4930469K13RIK	0.00758733	2.329326940997257	0.0172711
MAMLD1	0.034775269638799185	1.4468893891132781	0.0186383
KCNC1	0.00885189	2.038278158993866	0.019017224373945974
LGALS9	0.1334105798870296	0.8744149103387557	0.0191057
HDC	0.012645552595926975	1.860739973441679	0.019283182679341565
SCARA3	0.29084770970632046	0.7918337978161509	0.0193713
PAPPA	0.38568935417577277	0.8190937916186518	0.019543043376173196
CCL11	0.2257231138372965	0.984633	0.0197641
DCHS2	0.0550082	1.0058566813014886	0.0210342
THBS4	0.42994878826151717	0.8634184518919734	0.0210342
ADAMTS12	0.2927445425957095	0.7807277499546692	0.0210342
NEXMIF	0.0916803	0.9346310690357491	0.0210342
GM10578	0.091048	0.8906346049275604	0.0233457
GM10860	0.00821961	2.0642733675268117	0.024133525380645962
VSTM4	0.3034932623022474	0.7768380469287877	0.025306961673760932
LGI2	0.15806940744908718	0.8439725667682416	0.025433747309003628
PLATR3	0.00758733	2.6094348601899924	0.026005
VSNL1	0.11823591677191722	0.9133869111660577	0.0262135
A330009N23RIK	0.0562727	1.003632016186975	0.0262135
CDH18	0.0556404	1.017157812572223	0.026948501140936897
TSHZ2	2.6113066110589203	0.7269533310753349	0.027127259113685524
GM12996	0.0101164	1.8038129053568435	0.027695615525669976
RASSF4	0.0619632	0.983763	0.027831395700876345
ABCC9	0.15743712981929084	0.8942317893771596	0.027831395700876345
PHF19	0.0252911	1.241012054559846	0.028724211734461106
NTRK1	0.011380997336334278	1.6788753586878409	0.0295127
SIM2	0.0872543	0.9680123971203498	0.029584105450786446
PTGER3	0.14858524300214196	0.8242060538671723	0.031223199773002728
HGF	0.0847252	0.9166487145923354	0.0321297
PDLIM1	0.2503819413993541	0.7813891858339956	0.032362455160446675
OXTR	0.012645552595926975	1.8232652680230155	0.032660550966769196
GALNT12	0.0575373	0.9498931732308984	0.0336198
COLGALT2	0.0303493	1.1216065425927626	0.0341911
LPAR3	0.0208652	1.2646540942488125	0.0346655
FYN	0.957268	0.7177791826393041	0.0349929
FGF11	0.0417303	1.0142549297873504	0.0354164
CKMT2	0.00442594	2.9089951420488998	0.0357345
ALDH1A3	0.2560724400675212	0.806147	0.0362841
GM54310	0.00316139	3.7163500641065035	0.0366995
TEK	0.060066374830653135	0.9349903505818453	0.0388275
CACNA1E	0.0309816	1.1605339090448652	0.0390994
AOX3	0.0202329	1.4208941805803326	0.0394664
FBLN2	1.7817583607661107	0.7080575906715204	0.0403403
FXYD1	0.4994993275391155	0.7145273284996865	0.0415153
CXCL9	0.0151747	2.00265	0.0416699
LPAR4	1.3891139526625782	0.708332	0.0416699
GAP43	1.7374989266803664	0.716481	0.0426001
GM26771	0.1605985179682726	0.7784887489969772	0.042709472992543386
BC028528	0.29400909785530216	0.7295680577783463	0.042709472992543386
GFRA1	0.1688181271556251	0.7923352907067769	0.0448386
G0S2	0.5500815379228234	0.7064459402606358	0.045109881174873634
KLHL29	0.12392641544008436	0.7915074236752435	0.0452071
CHL1	0.0619632	1.0014107762702973	0.045534445497810765
CXCR4	0.0379367	1.0250355822130146	0.046639702275669465
GIMAP6	0.0474208	0.9419097645216352	0.046738335841927395
GPM6B	0.49128	0.7117215871147875	0.046953954614657414
GM10000	0.0360398	1.0744851721508715	0.0470424
IL13RA2	0.00885189	2.623240659715022	0.048787880110083406
ZP3	0.012645552595926975	1.6168143905555894	0.0494033
RELB	0.10685491943558294	0.7858909973595813	0.0494033
1700120O09RIK	0.0056905	2.3378384408527735	0.0494033
