## Supplementary material for "SOX9 is part of a combinatorial marker that reveals early development and embryological origins of the mouse brown adipose tissue depots": Table S5

### Sheet: GO BP
Analysis Type:	PANTHER Overrepresentation Test (Released 20240807)
Annotation Version and Release Date:	GO Ontology database DOI: 10.5281/zenodo.15066566 Released 2025-03-16
Analyzed List:	Client Text Box Input (Mus musculus)
Reference List:	Mus musculus (all genes in database)
Test Type:	FISHER
Correction:	FDR
GO biological process complete	# genes in GO term	# genes in DEG list (Table S3)	Expected # genes	over/under expected # genes	fold enrichment	raw P-value	FDR
system development (GO:0048731)	3777	80	37.71	+	2.12	6.57e-12	1e-07
developmental process (GO:0032502)	6101	108	60.91	+	1.77	1.59e-11	1.22e-07
multicellular organism development (GO:0007275)	4269	85	42.62	+	1.99	2.45e-11	1.24e-07
regulation of biological quality (GO:0065008)	3225	70	32.2	+	2.17	7.71e-11	2.94e-07
anatomical structure development (GO:0048856)	5630	100	56.21	+	1.78	1.36e-10	4.15e-07
positive regulation of developmental process (GO:0051094)	1534	44	15.31	+	2.87	1.64e-10	4.17e-07
cell surface receptor signaling pathway (GO:0007166)	2034	51	20.31	+	2.51	5.07e-10	1.1e-06
regulation of developmental process (GO:0050793)	2684	60	26.8	+	2.24	1.07e-09	2.04e-06
positive regulation of biological process (GO:0048518)	6431	106	64.2	+	1.65	2.25e-09	3.82e-06
multicellular organismal process (GO:0032501)	7338	116	73.26	+	1.58	3.19e-09	4.41e-06
animal organ development (GO:0048513)	3189	66	31.84	+	2.07	3.01e-09	4.59e-06
nervous system development (GO:0007399)	2255	52	22.51	+	2.31	7.15e-09	9.09e-06
positive regulation of multicellular organismal process (GO:0051240)	1897	46	18.94	+	2.43	1.48e-08	1.5e-05
biological regulation (GO:0065007)	12819	168	127.98	+	1.31	1.45e-08	1.58e-05
anatomical structure morphogenesis (GO:0009653)	2441	54	24.37	+	2.22	1.41e-08	1.66e-05
regulation of anatomical structure morphogenesis (GO:0022603)	943	30	9.41	+	3.19	2.06e-08	1.96e-05
regulation of multicellular organismal process (GO:0051239)	3265	65	32.6	+	1.99	2.66e-08	2.38e-05
regulation of biological process (GO:0050789)	12387	163	123.67	+	1.32	4.05e-08	3.43e-05
positive regulation of cellular process (GO:0048522)	6128	99	61.18	+	1.62	5.04e-08	4.05e-05
cellular developmental process (GO:0048869)	4059	74	40.52	+	1.83	5.83e-08	4.24e-05
cell differentiation (GO:0030154)	4057	74	40.5	+	1.83	5.77e-08	4.4e-05
regulation of cell communication (GO:0010646)	3664	69	36.58	+	1.89	7.29e-08	4.83e-05
regulation of signaling (GO:0023051)	3661	69	36.55	+	1.89	7.22e-08	5e-05
tissue development (GO:0009888)	1974	44	19.71	+	2.23	3.31e-07	0.00021
regulation of trans-synaptic signaling (GO:0099177)	632	22	6.31	+	3.49	4.1e-07	0.000241
modulation of chemical synaptic transmission (GO:0050804)	631	22	6.3	+	3.49	4e-07	0.000244
positive regulation of signaling (GO:0023056)	1932	43	19.29	+	2.23	4.86e-07	0.000256
response to endogenous stimulus (GO:0009719)	1336	34	13.34	+	2.55	4.61e-07	0.00026
positive regulation of cell communication (GO:0010647)	1931	43	19.28	+	2.23	4.8e-07	0.000261
behavior (GO:0007610)	809	25	8.08	+	3.1	5.88e-07	0.000299
neuron projection development (GO:0031175)	811	25	8.1	+	3.09	6.15e-07	0.000303
regulation of localization (GO:0032879)	2303	48	22.99	+	2.09	6.55e-07	0.000312
regulation of transport (GO:0051049)	1886	42	18.83	+	2.23	6.79e-07	0.000314
cognition (GO:0050890)	407	17	4.06	+	4.18	7.83e-07	0.000351
positive regulation of cell differentiation (GO:0045597)	1003	28	10.01	+	2.8	9e-07	0.000392
regulation of cell adhesion (GO:0030155)	831	25	8.3	+	3.01	9.59e-07	0.000406
regulation of cellular process (GO:0050794)	12004	155	119.84	+	1.29	1.02e-06	0.000419
enzyme-linked receptor protein signaling pathway (GO:0007167)	625	21	6.24	+	3.37	1.34e-06	0.000539
regulation of protein phosphorylation (GO:0001932)	919	26	9.17	+	2.83	1.79e-06	0.00065
response to lithium ion (GO:0010226)	21	5	0.21	+	23.85	1.69e-06	0.000662
regulation of cell migration (GO:0030334)	1039	28	10.37	+	2.7	1.79e-06	0.000665
regulation of Ras protein signal transduction (GO:0046578)	58	7	0.58	+	12.09	1.75e-06	0.000668
positive regulation of protein phosphorylation (GO:0001934)	593	20	5.92	+	3.38	2.29e-06	0.000813
neuron development (GO:0048666)	997	27	9.95	+	2.71	2.54e-06	0.00088
neuron projection morphogenesis (GO:0048812)	546	19	5.45	+	3.49	2.64e-06	0.000895
response to peptide (GO:1901652)	1003	27	10.01	+	2.7	2.84e-06	0.000942
plasma membrane bounded cell projection morphogenesis (GO:0120039)	552	19	5.51	+	3.45	3.09e-06	0.001
positive regulation of locomotion (GO:0040017)	660	21	6.59	+	3.19	3.16e-06	0.001
positive regulation of Ras protein signal transduction (GO:0046579)	24	5	0.24	+	20.87	3.45e-06	0.00107
learning or memory (GO:0007611)	361	15	3.6	+	4.16	3.79e-06	0.00113
positive regulation of cell migration (GO:0030335)	613	20	6.12	+	3.27	3.78e-06	0.00115
cell projection morphogenesis (GO:0048858)	562	19	5.61	+	3.39	4.01e-06	0.00115
cell population proliferation (GO:0008283)	900	25	8.99	+	2.78	3.96e-06	0.00116
response to growth factor (GO:0070848)	566	19	5.65	+	3.36	4.44e-06	0.00121
positive regulation of phosphorylation (GO:0042327)	619	20	6.18	+	3.24	4.37e-06	0.00121
locomotion (GO:0040011)	367	15	3.66	+	4.09	4.62e-06	0.00122
regulation of multicellular organismal development (GO:2000026)	1601	36	15.98	+	2.25	4.71e-06	0.00122
regulation of locomotion (GO:0040012)	1151	29	11.49	+	2.52	4.32e-06	0.00122
regulation of vasculature development (GO:1901342)	321	14	3.2	+	4.37	4.62e-06	0.00123
regulation of phosphorylation (GO:0042325)	975	26	9.73	+	2.67	5.22e-06	0.00133
cellular response to endogenous stimulus (GO:0071495)	977	26	9.75	+	2.67	5.41e-06	0.00133
signaling (GO:0023052)	5641	87	56.32	+	1.54	5.34e-06	0.00134
reproductive structure development (GO:0048608)	373	15	3.72	+	4.03	5.62e-06	0.00134
regulation of cell differentiation (GO:0045595)	1698	37	16.95	+	2.18	5.8e-06	0.00134
regulation of cell motility (GO:2000145)	1103	28	11.01	+	2.54	5.58e-06	0.00135
regulation of MAPK cascade (GO:0043408)	743	22	7.42	+	2.97	5.77e-06	0.00135
response to mechanical stimulus (GO:0009612)	242	12	2.42	+	4.97	6.18e-06	0.00141
response to cytokine (GO:0034097)	986	26	9.84	+	2.64	6.37e-06	0.00143
morphogenesis of a branching epithelium (GO:0061138)	204	11	2.04	+	5.4	6.88e-06	0.00146
positive regulation of protein modification process (GO:0031401)	752	22	7.51	+	2.93	6.98e-06	0.00146
reproductive system development (GO:0061458)	378	15	3.77	+	3.97	6.59e-06	0.00146
regulation of protein modification process (GO:0031399)	1181	29	11.79	+	2.46	7.08e-06	0.00146
regulation of animal organ morphogenesis (GO:2000027)	100	8	1	+	8.01	7.35e-06	0.00147
cellular response to metal ion (GO:0071248)	204	11	2.04	+	5.4	6.88e-06	0.00148
development of primary sexual characteristics (GO:0045137)	289	13	2.89	+	4.51	7.3e-06	0.00148
neurogenesis (GO:0022008)	1558	35	15.55	+	2.25	6.84e-06	0.00149
signal transduction (GO:0007165)	5340	83	53.31	+	1.56	7.67e-06	0.0015
cellular response to growth factor stimulus (GO:0071363)	536	18	5.35	+	3.36	7.95e-06	0.00152
positive regulation of cell motility (GO:2000147)	643	20	6.42	+	3.12	7.66e-06	0.00152
positive regulation of cold-induced thermogenesis (GO:0120162)	101	8	1.01	+	7.93	7.91e-06	0.00153
sex differentiation (GO:0007548)	338	14	3.37	+	4.15	8.31e-06	0.00155
cell communication (GO:0007154)	5694	87	56.85	+	1.53	8.27e-06	0.00156
response to abiotic stimulus (GO:0009628)	1235	30	12.33	+	2.43	8.86e-06	0.00163
regulation of branching involved in salivary gland morphogenesis by mesenchymal-epithelial signaling (GO:0060665)	5	3	0.05	+	60.1	9.67e-06	0.00176
morphogenesis of a branching structure (GO:0001763)	215	11	2.15	+	5.12	1.13e-05	0.00203
cellular response to chemical stimulus (GO:0070887)	2089	42	20.86	+	2.01	1.23e-05	0.00218
female sex differentiation (GO:0046660)	141	9	1.41	+	6.39	1.25e-05	0.00219
negative regulation of developmental process (GO:0051093)	1027	26	10.25	+	2.54	1.3e-05	0.00225
memory (GO:0007613)	181	10	1.81	+	5.53	1.46e-05	0.00251
epithelial cell proliferation (GO:0050673)	222	11	2.22	+	4.96	1.52e-05	0.00258
regeneration (GO:0031099)	183	10	1.83	+	5.47	1.61e-05	0.0027
positive regulation of signal transduction (GO:0009967)	1701	36	16.98	+	2.12	1.77e-05	0.0029
regulation of angiogenesis (GO:0045765)	314	13	3.13	+	4.15	1.76e-05	0.00292
positive regulation of response to stimulus (GO:0048584)	2432	46	24.28	+	1.89	1.83e-05	0.00294
positive regulation of phosphate metabolic process (GO:0045937)	684	20	6.83	+	2.93	1.87e-05	0.00294
regulation of monoatomic ion transport (GO:0043269)	516	17	5.15	+	3.3	1.83e-05	0.00296
positive regulation of phosphorus metabolic process (GO:0010562)	684	20	6.83	+	2.93	1.87e-05	0.00297
regulation of cell-substrate adhesion (GO:0010810)	233	11	2.33	+	4.73	2.39e-05	0.00368
neuron differentiation (GO:0030182)	1253	29	12.51	+	2.32	2.38e-05	0.0037
sensory perception of pain (GO:0019233)	86	7	0.86	+	8.15	2.47e-05	0.00377
fat cell differentiation (GO:0045444)	154	9	1.54	+	5.85	2.53e-05	0.00382
regulation of signal transduction (GO:0009966)	3163	55	31.58	+	1.74	2.61e-05	0.00387
response to external stimulus (GO:0009605)	2102	41	20.99	+	1.95	2.6e-05	0.00389
positive regulation of MAPK cascade (GO:0043410)	534	17	5.33	+	3.19	2.82e-05	0.00413
gonad development (GO:0008406)	285	12	2.85	+	4.22	3.16e-05	0.0045
regulation of calcium ion transport (GO:0051924)	285	12	2.85	+	4.22	3.16e-05	0.00454
chemotaxis (GO:0006935)	332	13	3.31	+	3.92	3.15e-05	0.00458
taxis (GO:0042330)	334	13	3.33	+	3.9	3.36e-05	0.00465
lung growth (GO:0060437)	7	3	0.07	+	42.93	3.34e-05	0.00466
response to potassium ion (GO:0035864)	19	4	0.19	+	21.09	3.33e-05	0.0047
cell development (GO:0048468)	2638	48	26.34	+	1.82	3.58e-05	0.00491
cell-cell signaling (GO:0007267)	717	20	7.16	+	2.79	3.64e-05	0.00496
nucleic acid metabolic process (GO:0090304)	2070	5	20.67	-	0.24	3.75e-05	0.00502
response to metal ion (GO:0010038)	387	14	3.86	+	3.62	3.73e-05	0.00504
regulation of system process (GO:0044057)	661	19	6.6	+	2.88	3.84e-05	0.0051
regulation of metal ion transport (GO:0010959)	440	15	4.39	+	3.41	3.89e-05	0.00511
cellular response to stimulus (GO:0051716)	7003	99	69.91	+	1.42	3.97e-05	0.00517
regulation of cellular component organization (GO:0051128)	2668	48	26.64	+	1.8	4.15e-05	0.00536
cell adhesion (GO:0007155)	916	23	9.14	+	2.52	4.81e-05	0.00611
regulation of growth (GO:0040008)	672	19	6.71	+	2.83	4.8e-05	0.00614
male sex differentiation (GO:0046661)	209	10	2.09	+	4.79	5.02e-05	0.00632
branching involved in blood vessel morphogenesis (GO:0001569)	41	5	0.41	+	12.22	5.3e-05	0.00657
cellular response to cytokine stimulus (GO:0071345)	859	22	8.58	+	2.57	5.29e-05	0.00662
regulation of nervous system process (GO:0031644)	170	9	1.7	+	5.3	5.49e-05	0.00675
branching morphogenesis of an epithelial tube (GO:0048754)	171	9	1.71	+	5.27	5.75e-05	0.00701
brown fat cell differentiation (GO:0050873)	42	5	0.42	+	11.92	5.96e-05	0.00716
negative regulation of biological process (GO:0048519)	5537	82	55.28	+	1.48	5.96e-05	0.00721
regulation of response to stimulus (GO:0048583)	4222	67	42.15	+	1.59	6.29e-05	0.00744
regulation of phosphate metabolic process (GO:0019220)	1115	26	11.13	+	2.34	6.26e-05	0.00746
regulation of phosphorus metabolic process (GO:0051174)	1117	26	11.15	+	2.33	6.4e-05	0.0075
cell morphogenesis (GO:0000902)	809	21	8.08	+	2.6	6.52e-05	0.00759
regulation of inflammatory response (GO:0050727)	408	14	4.07	+	3.44	6.59e-05	0.00761
regulation of nervous system development (GO:0051960)	573	17	5.72	+	2.97	6.76e-05	0.00775
positive regulation of protein metabolic process (GO:0051247)	1125	26	11.23	+	2.31	6.99e-05	0.00795
chemokine-mediated signaling pathway (GO:0070098)	70	6	0.7	+	8.59	7.12e-05	0.00804
white fat cell differentiation (GO:0050872)	23	4	0.23	+	17.42	7.37e-05	0.0082
detection of mechanical stimulus involved in sensory perception of pain (GO:0050966)	23	4	0.23	+	17.42	7.37e-05	0.00827
regulation of synaptic plasticity (GO:0048167)	265	11	2.65	+	4.16	7.67e-05	0.00848
cellular response to L-glutamate (GO:1905232)	9	3	0.09	+	33.39	7.89e-05	0.00865
response to fibroblast growth factor (GO:0071774)	140	8	1.4	+	5.72	8.38e-05	0.00907
positive regulation of fat cell differentiation (GO:0045600)	72	6	0.72	+	8.35	8.34e-05	0.00908
generation of neurons (GO:0048699)	1338	29	13.36	+	2.17	8.46e-05	0.00909
tube development (GO:0035295)	1067	25	10.65	+	2.35	8.53e-05	0.0091
positive regulation of metabolic process (GO:0009893)	3717	60	37.11	+	1.62	8.9e-05	0.00942
nucleobase-containing compound metabolic process (GO:0006139)	2639	9	26.35	-	0.34	9.03e-05	0.00949
regulation of cell shape (GO:0008360)	143	8	1.43	+	5.6	9.73e-05	0.0101
bone mineralization (GO:0030282)	74	6	0.74	+	8.12	9.73e-05	0.0102
positive regulation of white fat cell proliferation (GO:0070352)	2	2	0.02	+	> 100	9.92e-05	0.0102
response to chemical (GO:0042221)	4053	64	40.46	+	1.58	0.000103	0.0105
signaling (GO:0023052)	427	14	4.26	+	3.28	0.000107	0.0108
phenol-containing compound metabolic process (GO:0018958)	109	7	1.09	+	6.43	0.000113	0.0113
cytokine-mediated signaling pathway (GO:0019221)	430	14	4.29	+	3.26	0.000115	0.0114
tissue regeneration (GO:0042246)	76	6	0.76	+	7.91	0.000113	0.0114
positive regulation of nervous system development (GO:0051962)	377	13	3.76	+	3.45	0.000114	0.0114
positive regulation of small GTPase mediated signal transduction (GO:0051057)	77	6	0.77	+	7.81	0.000121	0.0119
cellular process (GO:0009987)	16265	186	162.38	+	1.15	0.000121	0.0119
anterograde trans-synaptic signaling (GO:0098916)	380	13	3.79	+	3.43	0.000124	0.0119
chemical synaptic transmission (GO:0007268)	380	13	3.79	+	3.43	0.000124	0.012
negative regulation of cellular process (GO:0048523)	5298	78	52.89	+	1.47	0.000128	0.0122
animal organ morphogenesis (GO:0009887)	1108	25	11.06	+	2.26	0.000135	0.0128
regulation of cold-induced thermogenesis (GO:0120161)	151	8	1.51	+	5.31	0.000142	0.0134
response to lipid (GO:0033993)	958	23	9.56	+	2.4	0.000148	0.014
glutamate receptor signaling pathway (GO:0007215)	51	5	0.51	+	9.82	0.000153	0.0142
mesenchymal-epithelial cell signaling (GO:0060638)	11	3	0.11	+	27.32	0.000153	0.0142
response to ethanol (GO:0045471)	153	8	1.53	+	5.24	0.000155	0.0142
regulation of branching involved in salivary gland morphogenesis (GO:0060693)	11	3	0.11	+	27.32	0.000153	0.0143
regulation of endothelial cell proliferation (GO:0001936)	153	8	1.53	+	5.24	0.000155	0.0143
response to chemokine (GO:1990868)	81	6	0.81	+	7.42	0.000161	0.0144
extracellular matrix organization (GO:0030198)	288	11	2.88	+	3.83	0.00016	0.0145
cellular response to chemokine (GO:1990869)	81	6	0.81	+	7.42	0.000161	0.0145
external encapsulating structure organization (GO:0045229)	289	11	2.89	+	3.81	0.000165	0.0147
multicellular organismal response to stress (GO:0033555)	116	7	1.16	+	6.04	0.000167	0.0148
extracellular structure organization (GO:0043062)	290	11	2.9	+	3.8	0.00017	0.015
regulation of small GTPase mediated signal transduction (GO:0051056)	244	10	2.44	+	4.11	0.00018	0.0156
negative regulation of multicellular organismal process (GO:0051241)	1257	27	12.55	+	2.15	0.00018	0.0157
sensory perception of smell (GO:0007608)	1154	1	11.52	-	0.09	0.000182	0.0157
circulatory system process (GO:0003013)	505	15	5.04	+	2.98	0.00018	0.0157
regulation of MAP kinase activity (GO:0043405)	157	8	1.57	+	5.1	0.000186	0.0158
developmental growth (GO:0048589)	564	16	5.63	+	2.84	0.000185	0.0158
negative regulation of secretion by cell (GO:1903531)	201	9	2.01	+	4.49	0.000197	0.0167
detection of mechanical stimulus involved in sensory perception (GO:0050974)	54	5	0.54	+	9.27	0.000201	0.017
positive regulation of peptidyl-tyrosine phosphorylation (GO:0050731)	159	8	1.59	+	5.04	0.000202	0.017
vasculature development (GO:0001944)	629	17	6.28	+	2.71	0.000206	0.0172
regulation of establishment of protein localization (GO:0070201)	631	17	6.3	+	2.7	0.000214	0.0175
growth (GO:0040007)	571	16	5.7	+	2.81	0.000212	0.0176
regulation of cell population proliferation (GO:0042127)	1751	34	17.48	+	1.94	0.000214	0.0176
cell migration (GO:0016477)	1003	23	10.01	+	2.3	0.000219	0.0178
positive regulation of intracellular signal transduction (GO:1902533)	1197	26	11.95	+	2.18	0.000224	0.0181
trans-synaptic signaling (GO:0099537)	404	13	4.03	+	3.22	0.000225	0.0181
cellular response to calcium ion (GO:0071277)	86	6	0.86	+	6.99	0.000224	0.0181
plasma membrane bounded cell projection organization (GO:0120036)	1284	27	12.82	+	2.11	0.000232	0.0185
positive regulation of cellular component organization (GO:0051130)	1290	27	12.88	+	2.1	0.000247	0.0196
synaptic signaling (GO:0099536)	464	14	4.63	+	3.02	0.000251	0.0199
cellular response to potassium ion (GO:0035865)	13	3	0.13	+	23.12	0.000261	0.0205
behavioral response to pain (GO:0048266)	32	4	0.32	+	12.52	0.000279	0.0218
secretion by lung epithelial cell involved in lung growth (GO:0061033)	3	2	0.03	+	66.78	0.000296	0.0224
regulation of secretion by cell (GO:1903530)	710	18	7.09	+	2.54	0.000292	0.0225
female genitalia morphogenesis (GO:0048807)	3	2	0.03	+	66.78	0.000296	0.0225
development of primary female sexual characteristics (GO:0046545)	127	7	1.27	+	5.52	0.000291	0.0225
vascular process in circulatory system (GO:0003018)	259	10	2.59	+	3.87	0.000291	0.0226
endothelial cell-cell adhesion (GO:0071603)	3	2	0.03	+	66.78	0.000296	0.0227
positive regulation of growth (GO:0045927)	310	11	3.09	+	3.55	0.000301	0.0227
regulation of presynaptic membrane potential (GO:0099505)	33	4	0.33	+	12.14	0.000315	0.0237
regulation of protein metabolic process (GO:0051246)	1964	36	19.61	+	1.84	0.000319	0.0238
angiogenesis (GO:0001525)	365	12	3.64	+	3.29	0.000323	0.024
macromolecule metabolic process (GO:0043170)	5653	34	56.44	-	0.6	0.000328	0.0241
regulation of postsynaptic neurotransmitter receptor activity (GO:0098962)	14	3	0.14	+	21.46	0.000329	0.0241
positive regulation of macromolecule metabolic process (GO:0010604)	3386	54	33.8	+	1.6	0.000326	0.0242
cell chemotaxis (GO:0060326)	216	9	2.16	+	4.17	0.000335	0.0244
positive regulation of leukocyte migration (GO:0002687)	172	8	1.72	+	4.66	0.000345	0.025
blood vessel development (GO:0001568)	597	16	5.96	+	2.68	0.000348	0.0251
blood vessel morphogenesis (GO:0048514)	481	14	4.8	+	2.92	0.000361	0.0259
supramolecular fiber organization (GO:0097435)	599	16	5.98	+	2.68	0.000361	0.0259
positive regulation of developmental growth (GO:0048639)	219	9	2.19	+	4.12	0.00037	0.0264
response to wounding (GO:0009611)	426	13	4.25	+	3.06	0.000375	0.0266
cellular response to fibroblast growth factor stimulus (GO:0044344)	133	7	1.33	+	5.27	0.000386	0.0271
sensory perception of chemical stimulus (GO:0007606)	1259	2	12.57	-	0.16	0.000385	0.0271
positive regulation of ERK1 and ERK2 cascade (GO:0070374)	221	9	2.21	+	4.08	0.000396	0.0277
negative regulation of cell-substrate adhesion (GO:0010812)	63	5	0.63	+	7.95	0.000416	0.0286
regulation of secretion (GO:0051046)	795	19	7.94	+	2.39	0.000413	0.0286
morphogenesis of an epithelium (GO:0002009)	547	15	5.46	+	2.75	0.000419	0.0286
regulation of JUN kinase activity (GO:0043506)	63	5	0.63	+	7.95	0.000416	0.0287
regulation of hormone levels (GO:0010817)	668	17	6.67	+	2.55	0.000413	0.0287
negative regulation of secretion (GO:0051048)	223	9	2.23	+	4.04	0.000423	0.0288
regulation of ERK1 and ERK2 cascade (GO:0070372)	324	11	3.23	+	3.4	0.000437	0.0296
tissue morphogenesis (GO:0048729)	672	17	6.71	+	2.53	0.000441	0.0298
organ growth (GO:0035265)	138	7	1.38	+	5.08	0.000482	0.0324
myoblast proliferation (GO:0051450)	16	3	0.16	+	18.78	0.000499	0.0334
respiratory system development (GO:0060541)	278	10	2.78	+	3.6	0.000507	0.0338
cell projection organization (GO:0030030)	1339	27	13.37	+	2.02	0.000513	0.0339
regulation of peptidyl-tyrosine phosphorylation (GO:0050730)	229	9	2.29	+	3.94	0.000512	0.0339
intracellular signaling cassette (GO:0141124)	850	20	8.49	+	2.36	0.000522	0.0342
positive regulation of vasculature development (GO:1904018)	183	8	1.83	+	4.38	0.000521	0.0342
non-canonical Wnt signaling pathway (GO:0035567)	38	4	0.38	+	10.54	0.000547	0.0355
positive chemotaxis (GO:0050918)	38	4	0.38	+	10.54	0.000547	0.0356
regulation of cell growth (GO:0001558)	444	13	4.43	+	2.93	0.000553	0.0357
development of primary male sexual characteristics (GO:0046546)	185	8	1.85	+	4.33	0.00056	0.036
regulation of cell morphogenesis (GO:0022604)	282	10	2.82	+	3.55	0.000567	0.0363
positive regulation of synaptic transmission (GO:0050806)	186	8	1.86	+	4.31	0.00058	0.037
regulation of white fat cell proliferation (GO:0070350)	4	2	0.04	+	50.08	0.000587	0.037
regulation of signaling receptor activity (GO:0010469)	103	6	1.03	+	5.83	0.000591	0.0371
Harderian gland development (GO:0070384)	4	2	0.04	+	50.08	0.000587	0.0372
bone regeneration (GO:1990523)	4	2	0.04	+	50.08	0.000587	0.0373
cellular response to lithium ion (GO:0071285)	17	3	0.17	+	17.68	0.000602	0.0376
regulation of developmental growth (GO:0048638)	393	12	3.92	+	3.06	0.000624	0.0385
positive regulation of endothelial cell proliferation (GO:0001938)	104	6	1.04	+	5.78	0.000622	0.0385
regulation of transmembrane transport (GO:0034762)	508	14	5.07	+	2.76	0.00062	0.0386
detection of mechanical stimulus (GO:0050982)	69	5	0.69	+	7.26	0.000634	0.039
positive regulation of transport (GO:0051050)	1068	23	10.66	+	2.16	0.000658	0.0403
regulation of neurotransmitter receptor activity (GO:0099601)	40	4	0.4	+	10.02	0.000666	0.0406
detection of abiotic stimulus (GO:0009582)	146	7	1.46	+	4.8	0.000674	0.041
DNA damage response (GO:0006974)	783	0	7.82	-	< 0.01	0.000678	0.041
ossification (GO:0001503)	290	10	2.9	+	3.45	0.000703	0.0422
detection of external stimulus (GO:0009581)	147	7	1.47	+	4.77	0.000702	0.0423
endothelial cell proliferation (GO:0001935)	41	4	0.41	+	9.77	0.000733	0.0438
regulation of fat cell differentiation (GO:0045598)	149	7	1.49	+	4.71	0.00076	0.0453
regulation of lipid localization (GO:1905952)	194	8	1.94	+	4.13	0.000764	0.0453
lung development (GO:0030324)	243	9	2.43	+	3.71	0.000783	0.0461
axon guidance (GO:0007411)	243	9	2.43	+	3.71	0.000783	0.0462
neuron projection guidance (GO:0097485)	244	9	2.44	+	3.69	0.000806	0.0467
intracellular transport (GO:0046907)	1177	2	11.75	-	0.17	0.0008	0.0468
detection of stimulus involved in sensory perception of pain (GO:0062149)	42	4	0.42	+	9.54	0.000803	0.0468
positive regulation of gene expression (GO:0010628)	1310	26	13.08	+	1.99	0.0008	0.0469
regulation of protein kinase activity (GO:0045859)	463	13	4.62	+	2.81	0.000814	0.047
response to calcium ion (GO:0051592)	151	7	1.51	+	4.64	0.000822	0.0471
regulation of membrane potential (GO:0042391)	523	14	5.22	+	2.68	0.000821	0.0472
negative regulation of cellular response to growth factor stimulus (GO:0090288)	110	6	1.1	+	5.46	0.000836	0.0475
regulation of postsynaptic membrane potential (GO:0060078)	110	6	1.1	+	5.46	0.000836	0.0477
response to L-glutamate (GO:1902065)	19	3	0.19	+	15.82	0.000845	0.0479
respiratory tube development (GO:0030323)	246	9	2.46	+	3.66	0.000853	0.0482
positive regulation of cell growth (GO:0030307)	198	8	1.98	+	4.05	0.000872	0.0491
