## Supplementary material for "SOX9 is part of a combinatorial marker that reveals early development and embryological origins of the mouse brown adipose tissue depots": Table S6

### Sheet: TableS6
	Brown preadipocytes
0	NFIB
1	EBF3
2	COL5A2
3	EBF2
4	SEMA5A
5	SPATS2L
6	GPC3
7	COL1A2
8	PLAGL1
9	TSHZ2
10	EBF1
11	C430049B03RIK
12	MAP1B
13	GAS2
14	NRK
15	COL3A1
16	POSTN
17	ABI3BP
18	MEST
19	DLK1
20	RHOJ
21	TMEFF2
22	PEG3
23	NCAM1
24	RIAN
25	EGFL6
26	DAB2
27	COL5A1
28	BASP1
29	H19
30	IGF1
31	SPARC
32	CREB5
33	TSHZ1
34	FN1
35	DKK2
36	ANK3
37	RUNX1T1
38	FBN2
39	DPYSL2
40	FSTL1
41	AW551984
42	GNG2
43	SFRP1
44	ANXA2
45	CXCL12
46	LRRC17
47	LDB2
48	MEOX2
49	VIM
50	CREB3L1
51	MEG3
52	SNX7
53	STXBP6
54	PYGB
55	MAOA
56	NTRK3
57	GNG12
58	EPS8
59	ANXA5
60	SULF1
61	VCAN
62	EPHA3
63	RSPO3
64	MAGED2
65	ELN
66	ANGPTL1
67	DAB1
68	FOSB
69	SMOC2
70	KITL
71	PLPP3
72	EHD2
73	LY6H
74	PON2
75	COL14A1
76	PAPPA
77	RAB40B
78	PRR5
79	CAPN6
80	SFRP2
81	AHNAK
82	FBLN2
83	SKAP2
84	MAF
85	OGN
86	COTL1
87	GNAS
88	SNHG18
89	TUBB2A
90	PEA15A
91	GAP43
92	PHEX
93	CLTB
94	GSN
95	PIR
96	SELENOP
97	GPM6B
98	FST
99	NCALD
100	GSR
101	BC028528
102	COL6A3
103	NTM
104	IGFBP4
105	SIPA1
106	FCGRT
107	HSD17B8
108	COX6B2
109	FXYD1
110	OPCML
111	ZIM1
112	ANXA4
113	B2M
114	PDLIM1
115	PYCARD
116	COLEC12
117	PEG10
118	TUBB2B
119	RALB
120	RASA3
121	UCHL1
122	AKAP12
123	KHDRBS3
124	PCDH17
125	OLFM1
126	IGSF8
127	HPGD
128	NSG1
129	JUP
130	GM11837
131	ACAA2
132	ELAVL2
133	SORCS1
134	CD34
135	SELENBP1
136	S100A6
137	PLAC9
138	CSTB
139	ALDH1A3
140	MGAT4C
141	PAXX
142	CSRP2
143	GSTT2
144	HMGCS1
145	PLEKHA2
146	PPARG
147	NTRK2
148	PLA2G4A
149	SIPA1L2
150	ME1
151	TENM1
152	CCND2
153	TAFA2
154	FOXM1
155	ABHD11
156	ETV1
157	SAT1
158	MFAP5
159	LGALS9
160	IGFBP3
161	ADH1
162	KLF6
163	UBA7
164	HS3ST5
165	SPRY1
166	LMCD1
167	LIMCH1
168	TXNIP
169	RGCC
170	CDH4
171	SYN2
172	IL17D
173	PCGF5
174	PRSS35
175	NAV3
176	SEMA3C
177	TSPAN18
178	LGALS1
179	MOXD1
180	CRLF1
181	IGFBP5
182	ACYP2
183	TBX18
184	FLRT2
185	BDH2
186	DCX
187	MME
188	PKDCC
189	PAK3
190	ANKS1B
191	SELENOH
192	SLC40A1
193	PID1
194	CD9
195	SPARCL1
196	HOXA9
197	SH3GL3
198	IFI27
199	JDP2
200	EGLN3
201	PAMR1
202	HEBP1
203	CDC42EP3
204	FOS
205	SLC1A2
206	PPP2R2B
207	RND3
208	TAGLN2
209	POC1A
210	HOXA7
211	CISD3
212	THSD7A
213	COL12A1
214	SERPINE2
215	LMNA
216	PRKCQ
217	PHACTR1
218	LSP1
219	ETV5
220	FBLN5
221	NHERF2
222	ADARB2
223	VAT1L
224	CYS1
225	MSMO1
226	KCNS3
227	ZEB2
228	EMCN
229	GIMAP6
230	HES1
231	OLFM2
232	CACNG4
233	DCN
234	GSTA4
235	ANXA1
236	MCM3
237	PDPN
238	TOX3
239	DHFR
240	GLUL
241	C1QTNF4
242	NRXN1
243	RNASE4
244	VSTM2B
245	HOXB2
246	TNNT1
247	ARAP1
248	RASSF4
249	TBX3
250	TBX3OS1
251	OSTF1
252	DPYSL3
253	ZEB2OS
254	TM4SF1
255	MCM5
256	APLP1
257	CAR13
258	EGR1
259	FXYD7
260	NAV2
261	TPM1
262	LIG1
263	FABP5
264	TUBB4A
265	FEZ1
266	DCC
267	GABRB1
268	HAUS4
269	MAD2L1
270	GAS6
271	CDCA5
272	BRINP3
273	TCF4
274	MMD2
275	ADAMTSL1
276	TPM2
277	TRPS1
278	KCTD8
279	FGF18
280	THBS2
281	COL11A1
282	GSTT1
283	KHDRBS2
284	EPHB1
285	RPA2
286	RRP9
287	SHTN1
288	BMERB1
289	CACNA2D2
290	PDE8A
291	AMPD2
292	JPH4
293	RARRES2
294	TPD52
295	HOXC5
296	ABCA1
297	SNRPN
298	EPHA4
299	ULBP1
